# Long-insert sequence capture detects high copy numbers in a defence-related beta-glucosidase gene β*glu-1* with large variations in white spruce but not Norway spruce

**DOI:** 10.1101/2023.08.18.551884

**Authors:** Tin Hang Hung, Ernest T. Y. Wu, Pauls Zeltiņš, Āris Jansons, Aziz Ullah, Nadir Erbilgin, Joerg Bohlmann, Jean Bousquet, Inanc Birol, Sonya M. Clegg, John J. MacKay

**Affiliations:** Department of Biology, University of Oxford, Oxford OX1 3RB, United Kingdom; Latvian State Forest Research Institute “Silava”, LV-2169 Salaspils, Latvia; Department of Renewable Resources, University of Alberta, Edmonton, AB, T6G 2E3, Canada; Michael Smith Laboratories, University of British Columbia, Vancouver, BC, V6T 1Z4, Canada; Department of Botany, University of British Columbia, Vancouver, BC, V6T 1Z4, Canada; Department of Forest and Conservation Sciences, University of British Columbia, Vancouver, BC, V6T 1Z4, Canada; Canada Research Chair in Forest Genomics, Forest Research Centre, Université Laval, Québec, QC, G1V 0A6, Canada; Canada’s Michael Smith Genome Sciences Centre, BC Cancer Agency, Vancouver, BC, V5Z 4S6, Canada

**Keywords:** acetophenone pathway, targeted capture, *Picea*, CNV, secondary metabolism, conifer genomics

## Abstract

Conifers are long-lived and slow-evolving, thus requiring effective defences against their fast-evolving insect natural enemies. The copy number variation (CNV) of two key acetophenone biosynthesis genes *Ugt5*/*Ugt5b* and β*glu-1* may provide a plausible mechanism underlying the constitutively variable defence in white spruce (*Picea glauca*) against its primary defoliator, spruce budworm. This study develops a long-insert sequence capture probe set (Picea_hung_p1.0) for quantifying copy number of β*glu-1*-like, *Ugt5*-like genes and single-copy genes on 38 Norway spruce (*Picea abies*) and 40 *P. glauca* individuals from eight and nine provenances across Europe and North America respectively. We developed local assemblies (Piabi_c1.0 and Pigla_c.1.0), full-length transcriptomes (PIAB_v1 and PIGL_v1), and gene models to characterise the diversity of β*glu-1* and *Ugt5* genes. We observed very large copy numbers of β*glu-1*, with up to 381 copies in a single *P. glauca* individual. We observed among-provenance CNV of β*glu-1* in *P. glauca* but not *P. abies*. *Ugt5b* was predominantly single-copy in both species. This study generates critical hypotheses for testing the emergence and mechanism of extreme CNV, the dosage effect on phenotype, and the varying copy number of genes with the same pathway. We demonstrate new approaches to overcome experimental challenges in genomic research in conifer defences.
