## Supplementary Table 4 for "Long-insert sequence capture detects high copy numbers in a defence-related beta-glucosidase gene β*glu-1* with large variations in white spruce but not Norway spruce"

### Sheet: common.filtered.scg
Busco_ID	OrthoDB_url	Description	Pa_unitarget	Pa_start	Pa_end	Pa_strand	Pa_score	Pa_length	Pg_unitarget	Pg_start	Pg_end	Pg_start	Pg_score	Pg_length
100457at3193	https://www.orthodb.org/v10?query=100457at3193	tRNA (guanine(26)-N(2))-dimethyltransferase	Piabi_c1_01768_0	223	2975	+	424.7	294	Pigla_c1_01722_1674	257	3053	+	424.4	294
103151at3193	https://www.orthodb.org/v10?query=103151at3193	RNA 2-O ribose methyltransferase, substrate binding	Piabi_c1_02648_1348	645	1712	+	507.2	316	Pigla_c1_02593_1756	3	1070	-	507.2	316
108895at3193	https://www.orthodb.org/v10?query=108895at3193	plant organelle RNA recognition domain protein	Piabi_c1_01652_1406	162	1193	+	375	300	Pigla_c1_01604_1441	162	1193	+	375	300
115044at3193	https://www.orthodb.org/v10?query=115044at3193	Peptidyl-prolyl cis-trans isomerase	Piabi_c1_00025_1756	437	2714	-	324.1	212	Pigla_c1_00019_2443	342	2619	+	324.1	212
115537at3193	https://www.orthodb.org/v10?query=115537at3193	2-(3-amino-3-carboxypropyl)histidine synthase subunit 1	Piabi_c1_03507_1265	416	1789	-	560.6	340	Pigla_c1_03324_1538	27	1400	-	560.6	340
119367at3193	https://www.orthodb.org/v10?query=119367at3193	Cysteine peptidase, cysteine active site	Piabi_c1_02632_2144	100	5351	+	425	289	Pigla_c1_02573_1039	526	5941	-	425	289
120142at3193	https://www.orthodb.org/v10?query=120142at3193	phytoene dehydrogenase, chloroplastic/chromoplastic	Piabi_c1_02941_1599	393	1661	+	502.6	347	Pigla_c1_02841_1722	393	1661	+	502.1	347
121971at3193	https://www.orthodb.org/v10?query=121971at3193	BTB/POZ domain-containing protein At3g09030	Piabi_c1_03238_841	6	1352	-	265.7	335	Pigla_c1_03089_551	6	1388	-	270.7	335
12299at3193	https://www.orthodb.org/v10?query=12299at3193	pentatricopeptide repeat-containing protein At1g06710, mitochondrial	Piabi_c1_01370_423	366	3080	+	1190	794	Pigla_c1_01324_1801	21	2681	-	1191.2	794
12744at3193	https://www.orthodb.org/v10?query=12744at3193	BTB/POZ domain	Piabi_c1_00264_3331	15	3840	-	622.4	718	Pigla_c1_00240_3541	12	3840	-	556.9	679
132496at3193	https://www.orthodb.org/v10?query=132496at3193	pentatricopeptide repeat-containing protein At3g09650, chloroplastic	Piabi_c1_01801_871	190	2295	+	698.3	507	Pigla_c1_01755_1810	21	1973	-	696.9	495
135305at3193	https://www.orthodb.org/v10?query=135305at3193	plant UBX domain-containing protein 2	Piabi_c1_02630_1641	0	2516	+	272.1	240	Pigla_c1_02572_1951	0	2514	+	264.6	246
141833at3193	https://www.orthodb.org/v10?query=141833at3193	mitochondrial arginine transporter BAC1 isoform X1	Piabi_c1_01971_1687	21	1887	+	283.4	200	Pigla_c1_01941_2184	3	1869	-	284.5	202
142578at3193	https://www.orthodb.org/v10?query=142578at3193	alkylated DNA repair protein alkB homolog 8	Piabi_c1_03464_2516	33	1031	+	458	248	Pigla_c1_03277_1831	12	920	-	459.3	249
145760at3193	https://www.orthodb.org/v10?query=145760at3193	rRNA adenine N(6)-methyltransferase	Piabi_c1_00194_1886	515	2516	-	419.5	292	Pigla_c1_00181_1381	210	2212	+	419.2	292
157661at3193	https://www.orthodb.org/v10?query=157661at3193	RNA recognition motif domain	Piabi_c1_03461_726	28	3956	+	468	339	Pigla_c1_03270_1162	149	4137	+	468	339
16216at3193	https://www.orthodb.org/v10?query=16216at3193	pentatricopeptide repeat-containing protein At3g06920	Piabi_c1_03505_2218	3	1925	+	921.3	1092	Pigla_c1_03115_2982	72	2690	+	1217.5	783
163263at3193	https://www.orthodb.org/v10?query=163263at3193	heterodimeric geranylgeranyl pyrophosphate synthase small subunit, chloroplastic	Piabi_c1_02282_25	146	2139	-	363.2	237	Pigla_c1_02205_1071	34	2141	+	386.9	254
164462at3193	https://www.orthodb.org/v10?query=164462at3193	proline-rich protein PRCC	Piabi_c1_00030_1910	340	2211	-	237.4	232	Pigla_c1_00023_2289	271	2142	+	236.7	232
166649at3193	https://www.orthodb.org/v10?query=166649at3193	urease accessory protein F	Piabi_c1_02218_4	3135	3830	+	284.8	194	Pigla_c1_02129_2361	3168	3863	+	284.8	194
167427at3193	https://www.orthodb.org/v10?query=167427at3193	MRN complex-interacting protein	Piabi_c1_03465_2077	3	526	+	124.4	124	Pigla_c1_03278_1614	441	967	-	126.1	120
169437at3193	https://www.orthodb.org/v10?query=169437at3193	putative RNA methyltransferase At5g10620	Piabi_c1_01333_485	18	1063	+	217.3	135	Pigla_c1_01287_1613	18	1057	+	214.7	135
170532at3193	https://www.orthodb.org/v10?query=170532at3193	Protein of unknown function DUF4079	Piabi_c1_02523_1543	226	1826	-	270.1	146	Pigla_c1_02479_1137	2344	3944	+	260.1	146
170724at3193	https://www.orthodb.org/v10?query=170724at3193	probable plastid-lipid-associated protein 11	Piabi_c1_03466_1715	124	2543	+	187.1	122	Pigla_c1_03279_2142	117	2526	+	187.1	122
171072at3193	https://www.orthodb.org/v10?query=171072at3193	Putative plastid-lipid-associated protein 6, chloroplastic	Piabi_c1_00485_2155	3	796	-	306.7	190	Pigla_c1_00452_1643	0	793	+	304.1	190
173573at3193	https://www.orthodb.org/v10?query=173573at3193	Protein of unknown function DUF2301	Piabi_c1_02820_2158	30	1786	-	276.8	177	Pigla_c1_02737_2045	30	1786	-	276.8	177
176969at3193	https://www.orthodb.org/v10?query=176969at3193	thylakoid lumenal 15.0 kDa protein 2, chloroplastic	Piabi_c1_01747_1656	300	728	-	107.4	137	Pigla_c1_01704_1394	366	794	+	106.1	136
179638at3193	https://www.orthodb.org/v10?query=179638at3193	pre-mRNA-splicing factor CWC25 homolog	Piabi_c1_02722_1497	224	3646	-	358.3	214	Pigla_c1_02634_1580	84	3710	+	358.3	214
185149at3193	https://www.orthodb.org/v10?query=185149at3193	protein AUXIN RESPONSE 4	Piabi_c1_01807_1870	222	1298	+	352	310	Pigla_c1_01778_1539	27	1103	-	352	310
19287at3193	https://www.orthodb.org/v10?query=19287at3193	4-hydroxy-3-methylbut-2-en-1-yl diphosphate synthase (ferredoxin), chloroplastic	Piabi_c1_00212_1549	686	8963	-	1244.7	623	Pigla_c1_00199_1834	0	8261	+	1250.7	623
196221at3193	https://www.orthodb.org/v10?query=196221at3193	Pterin 4 alpha carbinolamine dehydratase	Piabi_c1_03208_1589	311	1277	+	216.8	151	Pigla_c1_03068_1901	81	725	+	158.9	122
206707at3193	https://www.orthodb.org/v10?query=206707at3193	Glutaredoxin-like protein	Piabi_c1_03130_742	6	221	-	88.5	69	Pigla_c1_03012_1154	6	221	-	89.2	69
210177at3193	https://www.orthodb.org/v10?query=210177at3193	Protein of unknown function DUF1118	Piabi_c1_00477_2246	635	2696	+	235.2	145	Pigla_c1_00441_2464	138	2221	+	234.5	145
2329at3193	https://www.orthodb.org/v10?query=2329at3193	magnesium-chelatase subunit ChlH, chloroplastic	Piabi_c1_02518_1389	434	5243	-	2361.4	1195	Pigla_c1_02477_938	1883	6695	+	2361.4	1195
31335at3193	https://www.orthodb.org/v10?query=31335at3193	pentatricopeptide repeat-containing protein At4g17616	Piabi_c1_02940_1953	3	2120	-	546.4	555	Pigla_c1_02840_2225	9	2126	+	545.3	534
32371at3193	https://www.orthodb.org/v10?query=32371at3193	THO complex subunit 1	Piabi_c1_02712_1914	15	1901	+	811.6	476	Pigla_c1_02629_1691	15	1985	+	810	479
37839at3193	https://www.orthodb.org/v10?query=37839at3193	pentatricopeptide repeat-containing protein At3g16010	Piabi_c1_00488_1531	413	2242	+	779.9	515	Pigla_c1_00455_1729	3	1832	-	782.3	515
40517at3193	https://www.orthodb.org/v10?query=40517at3193	UV-stimulated scaffold protein A homolog	Piabi_c1_01969_1793	592	2609	+	493.6	476	Pigla_c1_01939_1397	814	2834	+	497.9	453
42581at3193	https://www.orthodb.org/v10?query=42581at3193	pentatricopeptide repeat-containing protein At5g39980, chloroplastic	Piabi_c1_03509_1889	162	1979	+	862.9	560	Pigla_c1_03325_1914	162	1979	+	862.9	560
43595at3193	https://www.orthodb.org/v10?query=43595at3193	pre-mRNA-processing factor 17	Piabi_c1_02030_1625	588	2396	-	909.1	494	Pigla_c1_02003_1521	319	2133	+	913.3	499
44590at3193	https://www.orthodb.org/v10?query=44590at3193	muniscin carboxy-terminal mu-like domain protein	Piabi_c1_00495_1219	319	2217	-	663.3	465	Pigla_c1_00460_1884	9	1907	-	641.3	464
47240at3193	https://www.orthodb.org/v10?query=47240at3193	2-hydroxyacyl-CoA lyase	Piabi_c1_02992_32	105	3346	+	888.9	493	Pigla_c1_02894_4767	3	3249	-	888.1	493
49491at3193	https://www.orthodb.org/v10?query=49491at3193	Leucine-rich repeat, cysteine-containing subtype	Piabi_c1_01795_0	1000	4324	+	566.3	484	Pigla_c1_01748_1788	246	4653	-	613.9	524
59659at3193	https://www.orthodb.org/v10?query=59659at3193	pentatricopeptide repeat-containing protein At4g01570	Piabi_c1_02517_1649	54	2534	+	679.8	711	Pigla_c1_02476_1738	54	2534	+	679.8	711
59885at3193	https://www.orthodb.org/v10?query=59885at3193	pentatricopeptide repeat-containing protein At2g13420, mitochondrial-like	Piabi_c1_03259_1954	3	1484	-	539.9	405	Pigla_c1_03113_1438	235	1716	+	539.4	405
73618at3193	https://www.orthodb.org/v10?query=73618at3193	protein DGCR14	Piabi_c1_00028_2590	39	1595	-	540.3	377	Pigla_c1_00021_2034	39	1595	-	540.3	377
7542at3193	https://www.orthodb.org/v10?query=7542at3193	serine/threonine-protein kinase RUNKEL	Piabi_c1_00064_2236	0	3987	+	1245	952	Pigla_c1_00053_2274	0	3987	+	1245	952
89076at3193	https://www.orthodb.org/v10?query=89076at3193	beta-ureidopropionase	Piabi_c1_02939_1890	55	1907	+	662.2	323	Pigla_c1_02839_2261	0	1581	+	645.8	309
