## Supplementary Table 2 for "Long-insert sequence capture detects high copy numbers in a defence-related beta-glucosidase gene β*glu-1* with large variations in white spruce but not Norway spruce"

### Sheet: ST2
Gene_model	Predicted_gene_function	Gene_category	Contig	Start	End	Strand	Busco_ID
DB47_00067896	RNA 2-O ribose methyltransferase, substrate binding	Single-copy gene	Pg-03r170320s0008241	383491	385206	-	103151at3193
DB47_00075642	nuclear intron maturase 4, mitochondrial	Single-copy gene	Pg-03r170320s0052292	135649	138517	-	28014at3193
DB47_00041640	replication factor C subunit 2	Single-copy gene	Pg-03r170320s0059743	180591	187768	+	108122at3193
DB47_00070202	THO complex subunit 1	Single-copy gene	Pg-03r170320s0092010	262393	264450	-	32371at3193
DB47_00058673	PgUgt5b	PgUgt5-like	Pg-03r170320s0104031	356125	366356	+	NA
DB47_00089982	PgUgt5b	PgUgt5-like	Pg-03r170320s0136466	11556	12672	-	NA
DB47_00063674	F-box protein	Single-copy gene	Pg-03r170320s0210536	15282	21027	-	5232at3193
DB47_00013412	protein RIK isoform X1	Single-copy gene	Pg-03r170320s0221555	253949	277872	+	122476at3193
DB47_00040512	pentatricopeptide repeat-containing protein At2g22070	Single-copy gene	Pg-03r170320s0278213	88871	93379	-	18590at3193
DB47_00052628	histone-lysine N-methyltransferase SUVR5	Single-copy gene	Pg-03r170320s0289675	102199	114540	-	1822at3193
DB47_00048775	pentatricopeptide repeat-containing protein At3g18110, chloroplastic	Single-copy gene	Pg-03r170320s0360566	67113	72677	-	2921at3193
DB47_00057432	ubiquitin-conjugating enzyme E2 27	Single-copy gene	Pg-03r170320s0370805	202639	205695	-	174182at3193
DB47_00070071	PDZ domain	Single-copy gene	Pg-03r170320s0375366	20792	23168	+	139380at3193
DB47_00017971	Bromodomain	Single-copy gene	Pg-03r170320s0377254	408241	417902	-	133826at3193
DB47_00084558	protein gamma response 1	Single-copy gene	Pg-03r170320s0381328	1524	4417	-	116175at3193
DB47_00043775	PgUgt5	PgUgt5-like	Pg-03r170320s0428437	870162	871232	+	NA
DB47_00039123	protein PARTING DANCERS	Single-copy gene	Pg-03r170320s0439776	218448	220501	-	147792at3193
DB47_00010754	phosphatidylinositol N-acetylglucosaminyltransferase subunit GPI1 isoform X1	Single-copy gene	Pg-03r170320s0441666	48393	52419	+	26318at3193
DB47_00012727	DTW	Single-copy gene	Pg-03r170320s0441777	774521	775567	-	121323at3193
DB47_00070614	activating signal cointegrator 1	Single-copy gene	Pg-03r170320s0474929	162874	164871	+	109987at3193
DB47_00020050	WD40 repeat	Single-copy gene	Pg-03r170320s0514087	653651	656141	-	15195at3193
DB47_00075507	Pentatricopeptide repeat-containing protein	Single-copy gene	Pg-03r170320s0516759	281448	283784	-	39922at3193
DB47_00080266	DEAD-box ATP-dependent RNA helicase 47, mitochondrial	Single-copy gene	Pg-03r170320s0616861	46136	48202	+	42368at3193
DB47_00064651	AP2-like ethylene-responsive transcription factor At2g41710	Single-copy gene	Pg-03r170320s0650566	237510	259982	+	126677at3193
DB47_00079231	UPF0415 protein C7orf25 homolog	Single-copy gene	Pg-03r170320s0760362	9236	11355	+	146304at3193
DB47_00063658	SMAD/FHA domain superfamily	Single-copy gene	Pg-03r170320s0794032	161981	165276	+	198809at3193
DB47_00058221	pentatricopeptide repeat-containing protein At2g01860	Single-copy gene	Pg-03r170320s0800483	106133	107692	-	78590at3193
DB47_00054277	Leucine-rich repeat	Single-copy gene	Pg-03r170320s0824384	168901	170358	-	18890at3193
DB47_00038652	DNA helicase	Single-copy gene	Pg-03r170320s0860746	18310	24381	-	13120at3193
DB47_00073424	Matrin/U1-C-like, C2H2-type zinc finger	Single-copy gene	Pg-03r170320s0945792	64959	70070	+	184923at3193
DB47_00013212	zinc finger matrin-type protein 2	Single-copy gene	Pg-03r170320s0952239	882541	900201	-	192570at3193
DB47_00048088	Homing endonuclease	Single-copy gene	Pg-03r170320s0986708	560537	562952	-	155495at3193
DB47_00079493	2-hydroxyacyl-CoA lyase	Single-copy gene	Pg-03r170320s1071216	145263	162208	-	47240at3193
DB47_00082655	4-coumarate--CoA ligase-like 1	Single-copy gene	Pg-03r170320s1200215	140803	144147	-	49808at3193
DB47_00035122	Tetratricopeptide repeat	Single-copy gene	Pg-03r170320s1213443	8700	11041	+	5306at3193
DB47_00042353	PgBglu1	PgBglu1-like	Pg-03r170320s1219117	46690	48377	-	NA
DB47_00067551	Cysteine peptidase, cysteine active site	Single-copy gene	Pg-03r170320s1349254	688963	695191	+	119367at3193
DB47_00030702	putative pentatricopeptide repeat-containing protein At2g01510	Single-copy gene	Pg-03r170320s1362602	471463	479981	+	24102at3193
DB47_00083510	actin-related protein 6	Single-copy gene	Pg-03r170320s1397254	5034	9601	+	99652at3193
DB47_00044673	ribulose bisphosphate carboxylase/oxygenase activase, chloroplastic	Single-copy gene	Pg-03r170320s1463482	71171	77221	+	75889at3193
DB47_00017629	PgUgt5	PgUgt5-like	Pg-03r170320s1494964	6691	8131	-	NA
DB47_00072800	PgBglu1	PgBglu1-like	Pg-03r170320s1563349	1259	2575	+	NA
DB47_00083461	Glutaredoxin-like protein	Single-copy gene	Pg-03r170320s1614934	138168	139878	-	206707at3193
DB47_00099029	PgUgt5	PgUgt5-like	Pg-03r170320s1615816	2948	4388	+	NA
DB47_00073356	Protein of unknown function DUF2301	Single-copy gene	Pg-03r170320s1616439	36628	42557	-	173573at3193
DB47_00077622	beta-ureidopropionase	Single-copy gene	Pg-03r170320s1627564	4793	7185	+	89076at3193
DB47_00100084	developmentally-regulated G-protein 3	Single-copy gene	Pg-03r170320s1629335	158165	159334	+	99077at3193
DB47_00046384	pentatricopeptide repeat-containing protein At4g30825, chloroplastic	Single-copy gene	Pg-03r170320s1632407	478150	488561	+	27725at3193
DB47_00071242	psbP domain-containing protein 7, chloroplastic	Single-copy gene	Pg-03r170320s1635785	146747	149718	-	167289at3193
DB47_00066066	plant UBX domain-containing protein 2	Single-copy gene	Pg-03r170320s1638216	46992	50005	-	135305at3193
DB47_00077966	pentatricopeptide repeat-containing protein At4g17616	Single-copy gene	Pg-03r170320s1639862	18034	20454	+	31335at3193
DB47_00048058	thylakoid lumenal 15.0 kDa protein 2, chloroplastic	Single-copy gene	Pg-03r170320s1641921	497749	498843	+	176969at3193
DB47_00084232	putative pentatricopeptide repeat-containing protein At5g06400, mitochondrial	Single-copy gene	Pg-03r170320s1653838	1765	7378	-	24820at3193
DB47_00085391	Pterin 4 alpha carbinolamine dehydratase	Single-copy gene	Pg-03r170320s1654646	14496	16652	-	196221at3193
DB47_00051017	Leucine-rich repeat, cysteine-containing subtype	Single-copy gene	Pg-03r170320s1662171	163376	168330	+	49491at3193
DB47_00054880	pentatricopeptide repeat-containing protein At1g79540	Single-copy gene	Pg-03r170320s1662395	235211	238555	-	39795at3193
DB47_00088457	transmembrane protein 234 homolog	Single-copy gene	Pg-03r170320s1663124	2378	5795	+	217409at3193
DB47_00103011	pentatricopeptide repeat-containing protein At1g33350	Single-copy gene	Pg-03r170320s1663830	12709	15189	-	83962at3193
DB47_00091407	pentatricopeptide repeat-containing protein At3g22670, mitochondrial	Single-copy gene	Pg-03r170320s1670503	3997	7076	+	49704at3193
DB47_00003133	PgBglu1	PgBglu1-like	Pg-03r170320s1672760	1369109	1372209	-	NA
DB47_00003134	PgBglu1	PgBglu1-like	Pg-03r170320s1672760	1407231	1409708	-	NA
DB47_00006337	Peptidyl-prolyl cis-trans isomerase	Single-copy gene	Pg-03r170320s1672773	1102135	1105715	-	115044at3193
DB47_00012838	Molybdopterin synthase catalytic subunit	Single-copy gene	Pg-03r170320s1672885	1536029	1540201	-	179584at3193
DB47_00019205	pentatricopeptide repeat-containing protein At1g03560, mitochondrial	Single-copy gene	Pg-03r170320s1672921	482599	484590	-	80545at3193
DB47_00007413	proline-rich protein PRCC	Single-copy gene	Pg-03r170320s1673154	808609	811178	+	164462at3193
DB47_00018934	Protein of unknown function DUF1118	Single-copy gene	Pg-03r170320s1673441	435074	438232	-	210177at3193
DB47_00026296	pre-mRNA-processing protein 40C	Single-copy gene	Pg-03r170320s1673538	564880	590910	+	41955at3193
DB47_00024338	PgUgt5b	PgUgt5-like	Pg-03r170320s1673621	625	2032	-	NA
DB47_00024346	PgUgt5b	PgUgt5-like	Pg-03r170320s1673621	1354395	1355604	+	NA
DB47_00024340	PgUgt5b	PgUgt5-like	Pg-03r170320s1673621	156552	162731	+	NA
DB47_00038128	PPM-type phosphatase domain	Single-copy gene	Pg-03r170320s1673628	530716	540418	+	5727at3193
DB47_00064787	pentatricopeptide repeat-containing protein At4g01570	Single-copy gene	Pg-03r170320s1673817	672563	675109	+	59659at3193
DB47_00001813	Ornithine cyclodeaminase/mu-crystallin	Single-copy gene	Pg-03r170320s1673833	1470194	1471222	-	148346at3193
DB47_00020932	pentatricopeptide repeat-containing protein At3g16010	Single-copy gene	Pg-03r170320s1673920	553035	555341	-	37839at3193
DB47_00024347	Origin of replication complex subunit 4	Single-copy gene	Pg-03r170320s1674165	127593	150777	+	96112at3193
DB47_00062406	nudC domain-containing protein 2	Single-copy gene	Pg-03r170320s1674173	481078	482466	+	178269at3193
DB47_00039495	stress enhanced protein 2, chloroplastic	Single-copy gene	Pg-03r170320s1674181	147407	148435	-	204701at3193
DB47_00057401	pre-mRNA-processing factor 17	Single-copy gene	Pg-03r170320s1674246	53609	55951	-	43595at3193
DB47_00034765	putative RNA methyltransferase At5g10620	Single-copy gene	Pg-03r170320s1674459	1097058	1098442	+	169437at3193
DB47_00041213	Ankyrin repeat-containing domain	Single-copy gene	Pg-03r170320s1674685	232534	234776	-	6707at3193
DB47_00011423	PgBglu1	PgBglu1-like	Pg-03r170320s1674726	525416	526997	-	NA
DB47_00018585	putative pentatricopeptide repeat-containing protein At1g19290	Single-copy gene	Pg-03r170320s1674816	244838	247819	+	20290at3193
DB47_00032629	PgBglu1	PgBglu1-like	Pg-03r170320s1675455	70302	72505	+	NA
DB47_00008065	serine/threonine-protein kinase RUNKEL	Single-copy gene	Pg-03r170320s1676329	115952	121247	-	7542at3193
DB47_00087066	BTB/POZ domain-containing protein At3g09030	Single-copy gene	Pg-03r170320s1676376	33798	42621	+	121971at3193
DB47_00056795	PgUgt5b	PgUgt5-like	Pg-03r170320s1676465	231897	233355	+	NA
DB47_00098590	pentatricopeptide repeat-containing protein At2g17140	Single-copy gene	Pg-03r170320s1676647	42347	45229	-	48502at3193
DB47_00032395	quinone oxidoreductase-like protein 2 homolog	Single-copy gene	Pg-03r170320s1676981	169872	176675	+	118313at3193
DB47_00052770	Zinc finger, CCHC-type	Single-copy gene	Pg-03r170320s1677099	143883	155702	-	7277at3193
DB47_00051500	vacuolar protein-sorting-associated protein 11 homolog	Single-copy gene	Pg-03r170320s1677887	20809	26194	+	7852at3193
DB47_00026343	PgBglu1	PgBglu1-like	Pg-03r170320s1678457	79468	80505	+	NA
DB47_00080050	Protein of unknown function DUF4079	Single-copy gene	Pg-03r170320s1678960	11162	18599	-	170532at3193
DB47_00049145	histone acetyltransferase type B catalytic subunit	Single-copy gene	Pg-03r170320s1678966	580305	582894	+	73780at3193
DB47_00050741	tRNA (guanine(26)-N(2))-dimethyltransferase	Single-copy gene	Pg-03r170320s1679250	109780	113806	-	100457at3193
DB47_00018360	Zinc finger, RanBP2-type	Single-copy gene	Pg-03r170320s1687793	458164	469885	-	13438at3193
DB47_00043781	PgBglu1	PgBglu1-like	Pg-03r170320s1692913	11055	14281	+	NA
DB47_00081197	pentatricopeptide repeat-containing protein At5g16860	Single-copy gene	Pg-03r170320s1693227	91726	105550	-	13964at3193
DB47_00090623	alkylated DNA repair protein alkB homolog 8	Single-copy gene	Pg-03r170320s1694298	1310	3126	-	142578at3193
DB47_00039423	DNA repair protein XRCC3 homolog	Single-copy gene	Pg-03r170320s1695047	399741	404690	-	NA
DB47_00050046	JmjC domain	Single-copy gene	Pg-03r170320s1718842	1533285	1535572	-	51750at3193
DB47_00020775	Putative plastid-lipid-associated protein 6, chloroplastic	Single-copy gene	Pg-03r170320s1722077	625017	626270	-	171072at3193
DB47_00099980	2-(3-amino-3-carboxypropyl)histidine synthase subunit 1	Single-copy gene	Pg-03r170320s1722177	30539	32047	+	115537at3193
DB47_00087582	pentatricopeptide repeat-containing protein At2g13420, mitochondrial-like	Single-copy gene	Pg-03r170320s1722481	3208	5156	-	59885at3193
DB47_00009539	ubiquitin carboxyl-terminal hydrolase 25	Single-copy gene	Pg-03r170320s1722637	237053	244174	+	68670at3193
DB47_00076628	protein BOLA2	Single-copy gene	Pg-03r170320s1733850	65549	70774	-	217208at3193
DB47_00072596	Glutaredoxin	Single-copy gene	Pg-03r170320s1762148	4934	13967	-	184869at3193
DB47_00024379	PgBglu1	PgBglu1-like	Pg-03r170320s1762159	65536	70413	+	NA
DB47_00023500	muniscin carboxy-terminal mu-like domain protein	Single-copy gene	Pg-03r170320s1774693	358880	360787	+	44590at3193
DB47_00031014	2-C-methyl-D-erythritol 4-phosphate cytidylyltransferase	Single-copy gene	Pg-03r170320s1790324	490137	497675	+	140645at3193
DB47_00096444	probable plastid-lipid-associated protein 11	Single-copy gene	Pg-03r170320s1795246	44577	47579	+	170724at3193
DB47_00100364	pentatricopeptide repeat-containing protein At5g39980, chloroplastic	Single-copy gene	Pg-03r170320s1796853	10947	13423	-	42581at3193
DB47_00071008	pre-mRNA-splicing factor CWC25 homolog	Single-copy gene	Pg-03r170320s1797990	50055	53980	-	179638at3193
DB47_00088977	RNA recognition motif domain	Single-copy gene	Pg-03r170320s1804466	59449	64008	+	157661at3193
DB47_00060674	PgBglu1	PgBglu1-like	Pg-03r170320s1804837	432866	434612	-	NA
DB47_00064215	pentatricopeptide repeat-containing protein At4g39620, chloroplastic	Single-copy gene	Pg-03r170320s1805952	541866	546996	-	59251at3193
DB47_00076613	F-box/kelch-repeat protein OR23	Single-copy gene	Pg-03r170320s1806475	44548	52385	+	112609at3193
DB47_00052392	PgBglu1	PgBglu1-like	Pg-03r170320s1808738	135252	136759	+	NA
DB47_00037248	pentatricopeptide repeat-containing protein At5g01110	Single-copy gene	Pg-03r170320s1815432	602606	604891	+	43206at3193
DB47_00102423	divinyl chlorophyllide a 8-vinyl-reductase, chloroplastic	Single-copy gene	Pg-03r170320s1854349	1457	2821	+	106163at3193
DB47_00097363	Domain of unknown function DUF1995	Single-copy gene	Pg-03r170320s1870944	22237	23244	-	176549at3193
DB47_00045047	PgUgt5b	PgUgt5-like	Pg-03r170320s1878577	274078	275770	+	NA
DB47_00065026	magnesium-chelatase subunit ChlH, chloroplastic	Single-copy gene	Pg-03r170320s1882534	11907	18836	+	2329at3193
DB47_00006496	protein DGCR14	Single-copy gene	Pg-03r170320s1888500	1724875	1726470	-	73618at3193
DB47_00024195	prefoldin subunit 1	Single-copy gene	Pg-03r170320s1890734	40241	43176	+	199941at3193
DB47_00013871	protein ROOT PRIMORDIUM DEFECTIVE 1	Single-copy gene	Pg-03r170320s1899885	27913	32796	+	127316at3193
DB47_00051107	pentatricopeptide repeat-containing protein At3g09650, chloroplastic	Single-copy gene	Pg-03r170320s1900778	1301857	1304136	-	132496at3193
DB47_00054191	mitochondrial arginine transporter BAC1 isoform X1	Single-copy gene	Pg-03r170320s1904724	1182	3471	+	141833at3193
DB47_00028820	Origin recognition complex subunit 5	Single-copy gene	Pg-03r170320s1910141	492857	496177	-	100558at3193
DB47_00045495	plant organelle RNA recognition domain protein	Single-copy gene	Pg-03r170320s1911592	378491	379894	+	108895at3193
DB47_00055020	protein MHF1 homolog	Single-copy gene	Pg-03r170320s1946524	311113	322591	+	217135at3193
DB47_00079722	Molybdopterin cofactor biosynthesis C (MoaC) domain	Single-copy gene	Pg-03r170320s1958570	211011	213087	-	187120at3193
DB47_00052203	protein AUXIN RESPONSE 4	Single-copy gene	Pg-03r170320s1975532	43267	47136	-	185149at3193
DB47_00057621	putative pentatricopeptide repeat-containing protein At3g23330	Single-copy gene	Pg-03r170320s1984341	9123	11441	-	38784at3193
DB47_00026735	PgBglu1	PgBglu1-like	Pg-03r170320s1987988	674	5453	-	NA
DB47_00018654	putative pentatricopeptide repeat-containing protein At1g77010, mitochondrial	Single-copy gene	Pg-03r170320s2004631	98431	101474	-	25760at3193
DB47_00098135	pentatricopeptide repeat-containing protein At5g12100, mitochondrial	Single-copy gene	Pg-03r170320s2004643	51696	54203	-	46855at3193
DB47_00041442	WD40-repeat-containing domain	Single-copy gene	Pg-03r170320s2016666	427861	434755	-	364at3193
DB47_00012191	4-hydroxy-3-methylbut-2-en-1-yl diphosphate synthase (ferredoxin), chloroplastic	Single-copy gene	Pg-03r170320s2021909	271465	280664	+	19287at3193
DB47_00103105	glycosyltransferase family protein 64 C3	Single-copy gene	Pg-03r170320s2022502	23468	24519	-	162524at3193
DB47_00053623	UV-stimulated scaffold protein A homolog	Single-copy gene	Pg-03r170320s2059025	21227	24692	-	40517at3193
DB47_00013291	BTB/POZ domain	Single-copy gene	Pg-03r170320s2065673	4703	10194	+	12744at3193
DB47_00101657	pentatricopeptide repeat-containing protein At4g14050, mitochondrial	Single-copy gene	Pg-03r170320s2082181	33027	35051	-	56979at3193
DB47_00034547	pentatricopeptide repeat-containing protein At5g50390, chloroplastic	Single-copy gene	Pg-03r170320s2086325	90225	96305	-	41344at3193
DB47_00078874	phytoene dehydrogenase, chloroplastic/chromoplastic	Single-copy gene	Pg-03r170320s2098981	27308	28975	-	120142at3193
DB47_00010517	rRNA adenine N(6)-methyltransferase	Single-copy gene	Pg-03r170320s2109390	199889	202624	-	145760at3193
DB47_00085671	ycf20-like protein	Single-copy gene	Pg-03r170320s2141270	291066	292237	-	199845at3193
DB47_00096348	MRN complex-interacting protein	Single-copy gene	Pg-03r170320s2153882	24750	25883	-	167427at3193
DB47_00044541	PgUgt5/PgUgt5b	PgUgt5-like	Pg-03r170320s2172915	15071	17075	-	NA
DB47_00044542	PgUgt5/PgUgt5b	PgUgt5-like	Pg-03r170320s2172915	62138	63817	-	NA
DB47_00069108	RNA-binding, CRM domain	Single-copy gene	Pg-03r170320s2278931	15214	20723	-	129029at3193
DB47_00097120	NAD(P)-linked oxidoreductase superfamily protein	Single-copy gene	Pg-03r170320s2305284	137818	144071	+	203343at3193
DB47_00074699	Prefoldin subunit 4	Single-copy gene	Pg-03r170320s2325435	221468	225245	-	204437at3193
DB47_00038317	pentatricopeptide repeat-containing protein At1g06710, mitochondrial	Single-copy gene	Pg-03r170320s2333117	167654	170755	-	12299at3193
DB47_00060661	heterodimeric geranylgeranyl pyrophosphate synthase small subunit, chloroplastic	Single-copy gene	Pg-03r170320s2339912	372114	374978	-	163263at3193
DB47_00059355	urease accessory protein F	Single-copy gene	Pg-03r170320s2350479	27762	33020	-	166649at3193
DB47_00088292	pentatricopeptide repeat-containing protein At3g06920	Single-copy gene	Pg-03r170320s2418997	11855	16354	+	16216at3193
DB47_00033644	DNA excision repair protein ERCC-1	Single-copy gene	Pg-03r170320s2427369	371567	376608	+	150672at3193
DB47_00079685	ubiquitin carboxyl-terminal hydrolase 27	Single-copy gene	Pg-03r170320s2428036	211651	214500	+	67893at3193
